# Notch inhibition promotes regeneration and immunosuppression supports cone survival in a zebrafish model of inherited retinal dystrophy

**DOI:** 10.1101/2021.12.19.473212

**Authors:** Joseph Fogerty, Ping Song, Patrick Boyd, Sarah Grabinski, Thanh Hoang, Adrian Reich, Lauren T. Cianciolo, Seth Blackshaw, Jeff S. Mumm, David R. Hyde, Brian D. Perkins

## Abstract

Photoreceptor degeneration leads to irreversible vision loss in humans with retinal dystrophies such as Retinitis Pigmentosa. Whereas photoreceptor loss is permanent in mammals, zebrafish possesses the ability to regenerate retinal neurons and restore visual function. Following acute damage, Müller glia (MG) re-enter the cell cycle and produce multipotent progenitors whose progeny differentiate into mature neurons. Both MG reprogramming and proliferation of retinal progenitor cells require reactive microglia and associated inflammatory signaling. Paradoxically, MG in zebrafish models of photoreceptor degeneration fail to re-enter the cell cycle and regenerate lost cells. Here, we used the zebrafish *cep290* mutant to demonstrate that progressive cone degeneration generates an immune response but does not stimulate MG proliferation. Acute light damage triggered photoreceptor regeneration in *cep290* mutants but cones were only restored to pre-lesion densities. Using *irf8* mutant zebrafish, we found that the chronic absence of microglia reduced inflammation and rescued cone degeneration in *cep290* mutants. Finally, single-cell RNA-sequencing revealed sustained expression of *notch3* in MG of *cep290* mutants and inhibition of Notch signaling induced MG to re-enter the cell cycle. Our findings provide new insights on the requirements for MG to proliferate and the potential for immunosuppression to prolong photoreceptor survival.
