## Supplemental Table 2 for "Notch inhibition promotes regeneration and immunosuppression supports cone survival in a zebrafish model of inherited retinal dystrophy"

### Sheet: Table S2
gene	Gene.name	p_val	avg_log2FC	cep290	control	p_val_adj
ENSDARG00000007753	cpne2	8.2e-35	1.76985	0.321	0.04	2.26e-30
ENSDARG00000019541	gpt2l	1.67e-32	1.26581	0.46	0.129	4.59e-28
ENSDARG00000011818	batf	2.81e-34	1.26355	0.577	0.2	7.76e-30
ENSDARG00000039459	qsox1	1.43e-24	1.25601	0.333	0.081	3.93e-20
ENSDARG00000057671	epas1b	1.4e-40	1.2072	0.816	0.454	3.87e-36
ENSDARG00000007377	odc1	3.01e-18	1.14318	0.386	0.153	8.31e-14
ENSDARG00000091061	slc38a3b	1.01e-30	1.13632	0.546	0.193	2.77e-26
ENSDARG00000082753	NC_002333.17	2e-37	1.11264	0.98	0.952	5.51e-33
ENSDARG00000020131	fnbp1l	1.39e-31	1.07354	0.571	0.208	3.82e-27
ENSDARG00000100897	pdgfrb	3.01e-30	1.05903	0.634	0.267	8.3e-26
ENSDARG00000038424	c4b	7.9e-13	1.03458	0.145	0.026	2.18e-08
ENSDARG00000010565	aqp4	7.37e-24	1.02735	0.446	0.16	2.03e-19
ENSDARG00000099776	glula	2.08e-27	1.02533	0.626	0.269	5.73e-23
ENSDARG00000045525	tmcc3	1.42e-18	1.00727	0.284	0.079	3.92e-14
ENSDARG00000003281	pik3ip1	9.01e-21	1.00425	0.44	0.169	2.48e-16
ENSDARG00000042409	RALGDS	2.95e-16	0.983277	0.274	0.083	8.15e-12
ENSDARG00000001975	hsd11b2	1.09e-10	0.971398	0.493	0.308	3e-06
ENSDARG00000031647	stat2	2.2e-14	0.97115	0.18	0.038	6.06e-10
ENSDARG00000040295	apoeb	1.28e-18	0.970651	0.466	0.205	3.53e-14
ENSDARG00000076787	angpt4	1.4e-20	0.960889	0.468	0.198	3.85e-16
ENSDARG00000099054	BX088596.1	7.12e-14	0.943552	0.243	0.074	1.96e-09
ENSDARG00000069956	pdlim2	4.93e-14	0.935183	0.335	0.136	1.36e-09
ENSDARG00000020298	btg2	3.72e-22	0.933217	0.53	0.234	1.02e-17
ENSDARG00000039373	epha3	3.25e-20	0.921708	0.472	0.208	8.97e-16
ENSDARG00000033498	rorb	1.4e-22	0.919263	0.55	0.248	3.87e-18
ENSDARG00000099124	f3a	3.15e-13	0.915321	0.372	0.17	8.69e-09
ENSDARG00000076144	icam3	1.38e-20	0.915167	0.464	0.194	3.8e-16
ENSDARG00000074527	chst15	8.28e-22	0.905899	0.372	0.117	2.28e-17
ENSDARG00000061692	yjefn3	5.95e-16	0.90317	0.489	0.253	1.64e-11
ENSDARG00000032197	klf12b	1.71e-24	0.896831	0.468	0.164	4.71e-20
ENSDARG00000056922	ltbp1	1.65e-20	0.892869	0.442	0.177	4.54e-16
ENSDARG00000020625	jak1	1.99e-18	0.888364	0.413	0.16	5.48e-14
ENSDARG00000074004	stac	3.51e-20	0.886866	0.391	0.138	9.67e-16
ENSDARG00000063230	bmp7b	1.17e-13	0.880792	0.44	0.217	3.23e-09
ENSDARG00000006031	abat	1.35e-11	0.880558	0.292	0.124	3.72e-07
ENSDARG00000002945	bgnb	2.08e-23	0.873467	0.673	0.356	5.74e-19
ENSDARG00000089878	nedd9	5.62e-21	0.867786	0.579	0.275	1.55e-16
ENSDARG00000016011	gpcpd1	7.63e-19	0.86543	0.28	0.072	2.1e-14
ENSDARG00000090903	creb3l3b	4.77e-17	0.859191	0.239	0.057	1.32e-12
ENSDARG00000096635	si:ch211-122h15.4	1.25e-18	0.85792	0.54	0.258	3.46e-14
ENSDARG00000038938	itprid2	1.08e-17	0.857276	0.337	0.115	2.98e-13
ENSDARG00000076292	tns2a	1.3e-17	0.849323	0.366	0.134	3.58e-13
ENSDARG00000093549	selenop	1.15e-15	0.843166	0.227	0.057	3.17e-11
ENSDARG00000037746	actb1	8.59e-18	0.82595	0.644	0.373	2.37e-13
ENSDARG00000070261	crlf3	2.12e-13	0.822329	0.294	0.114	5.85e-09
ENSDARG00000033466	tagln2	3.42e-14	0.82114	0.229	0.064	9.43e-10
ENSDARG00000062909	furina	1.19e-21	0.814455	0.652	0.358	3.27e-17
ENSDARG00000103551	rnf213b	2.66e-10	0.806042	0.115	0.021	7.33e-06
ENSDARG00000100947	mafk	3.05e-14	0.804603	0.198	0.046	8.4e-10
ENSDARG00000070174	PLEKHH3	7.01e-21	0.801134	0.421	0.151	1.93e-16
ENSDARG00000102855	neo1a	2.11e-20	0.799705	0.546	0.258	5.82e-16
ENSDARG00000037706	gss	5.64e-15	0.79878	0.278	0.09	1.55e-10
ENSDARG00000012504	rlbp1a	1.57e-21	0.796808	0.511	0.219	4.34e-17
ENSDARG00000016188	SBNO2	1.55e-17	0.794828	0.562	0.286	4.27e-13
ENSDARG00000069484	dab2ipa	9.42e-22	0.788443	0.806	0.558	2.6e-17
ENSDARG00000036967	smox	4.41e-12	0.786659	0.466	0.255	1.22e-07
ENSDARG00000070555	ldlrad4a	2.41e-15	0.782927	0.548	0.299	6.64e-11
ENSDARG00000060518	pcsk5b	8e-15	0.775764	0.211	0.052	2.21e-10
ENSDARG00000095715	BX465834.1	1.02e-20	0.7737	0.818	0.571	2.81e-16
ENSDARG00000096147	BX465862.4	3.24e-17	0.772916	0.348	0.122	8.93e-13
ENSDARG00000000442	slc39a13	6.47e-13	0.772164	0.198	0.053	1.78e-08
ENSDARG00000086746	prodha	3.25e-17	0.771958	0.26	0.069	8.96e-13
ENSDARG00000104555	sh2d3cb	3.24e-18	0.771853	0.395	0.148	8.93e-14
ENSDARG00000010641	slc20a1b	2.21e-17	0.770041	0.468	0.207	6.08e-13
ENSDARG00000045200	dusp19b	2.39e-17	0.769884	0.409	0.16	6.6e-13
ENSDARG00000054931	ppp2r5b	1.93e-07	0.764746	0.186	0.079	0.00533437
ENSDARG00000057403	CR847953.1	3.2e-16	0.7628	0.511	0.26	8.83e-12
ENSDARG00000099555	foxo1a	7.78e-17	0.751556	0.628	0.356	2.15e-12
ENSDARG00000053291	pnrc2	9.73e-18	0.750884	0.56	0.282	2.68e-13
ENSDARG00000117621	FP016248.1	1.15e-13	0.74947	0.286	0.105	3.17e-09
ENSDARG00000056783	raraa	9.57e-16	0.748367	0.493	0.236	2.64e-11
ENSDARG00000099979	tgfbr3	1.02e-13	0.747173	0.284	0.102	2.81e-09
ENSDARG00000117507	FP236822.2	1.08e-14	0.744825	0.178	0.034	2.98e-10
ENSDARG00000021242	mvp	7.7e-12	0.743373	0.432	0.234	2.12e-07
ENSDARG00000027249	btg1	8.53e-19	0.742762	0.487	0.208	2.35e-14
ENSDARG00000039563	loxl3b	7.62e-08	0.741287	0.174	0.069	0.00210146
ENSDARG00000091348	rtn3	3.68e-15	0.739647	0.346	0.138	1.02e-10
ENSDARG00000006508	pip5k1bb	4.16e-09	0.7393	0.25	0.108	0.000114668
ENSDARG00000077881	chl1a	4.22e-19	0.73271	0.671	0.399	1.16e-14
ENSDARG00000004621	gpm6ab	2.92e-09	0.7324	0.325	0.167	8.06e-05
ENSDARG00000044601	rtn4a	1.42e-14	0.730849	0.466	0.238	3.91e-10
ENSDARG00000039486	bag3	1.64e-15	0.722839	0.701	0.492	4.52e-11
ENSDARG00000090338	fam20cb	9.91e-11	0.722148	0.348	0.176	2.73e-06
ENSDARG00000022995	clic4	1.05e-18	0.720536	0.452	0.186	2.89e-14
ENSDARG00000063026	mlc1	2.61e-17	0.718763	0.364	0.131	7.21e-13
ENSDARG00000036102	ctdsp2	3.83e-14	0.715684	0.28	0.098	1.06e-09
ENSDARG00000033845	igsf9ba	9.6e-19	0.713174	0.659	0.375	2.65e-14
ENSDARG00000011166	cahz	2.13e-10	0.7126	0.444	0.255	5.87e-06
ENSDARG00000016396	fam219aa	9.48e-12	0.710936	0.333	0.15	2.62e-07
ENSDARG00000061896	slco2a1	7.56e-16	0.708588	0.419	0.179	2.09e-11
ENSDARG00000039914	gapdhs	3.19e-18	0.708154	0.497	0.234	8.8e-14
ENSDARG00000017321	kdr	9.88e-14	0.706912	0.438	0.212	2.72e-09
ENSDARG00000009693	llgl1	3.15e-16	0.702205	0.605	0.346	8.69e-12
ENSDARG00000006604	nectin3b	9e-19	0.701881	0.342	0.108	2.48e-14
ENSDARG00000031100	ivns1abpa	4.26e-14	0.70143	0.703	0.475	1.17e-09
ENSDARG00000028053	bmp1b	2.82e-13	0.69895	0.256	0.084	7.76e-09
ENSDARG00000061836	nfixb	8.55e-24	0.696677	0.816	0.496	2.36e-19
ENSDARG00000100020	pim1	8.76e-14	0.696552	0.434	0.217	2.42e-09
ENSDARG00000061368	klf13	4.27e-12	0.695541	0.599	0.386	1.18e-07
ENSDARG00000104100	bmpr1ba	2.79e-10	0.693726	0.278	0.12	7.7e-06
ENSDARG00000035719	arl5c	4.3e-12	0.69351	0.209	0.064	1.19e-07
ENSDARG00000079967	prkd3	1.24e-18	0.690586	0.438	0.177	3.41e-14
ENSDARG00000001968	dock5	1.48e-08	0.690286	0.159	0.053	0.000407959
ENSDARG00000020845	tns1b	3.18e-11	0.690023	0.194	0.06	8.77e-07
ENSDARG00000054941	ldlrad4b	1.03e-11	0.683836	0.223	0.074	2.83e-07
ENSDARG00000032188	lrrc8aa	6.46e-15	0.682741	0.184	0.036	1.78e-10
ENSDARG00000027087	tgfb2	2.37e-14	0.682005	0.346	0.136	6.54e-10
ENSDARG00000079905	mark2a	7.04e-13	0.681695	0.262	0.093	1.94e-08
ENSDARG00000024276	pcbp4	8.74e-20	0.68034	0.867	0.668	2.41e-15
ENSDARG00000056181	ncam1a	6.11e-28	0.677343	0.922	0.762	1.68e-23
ENSDARG00000025301	gfap	3.1e-10	0.674826	0.172	0.052	8.55e-06
ENSDARG00000042677	cadm1b	1.39e-13	0.673771	0.403	0.188	3.83e-09
ENSDARG00000061841	tiparp	1.06e-09	0.670708	0.282	0.131	2.92e-05
ENSDARG00000069440	dachd	2.2e-16	0.66992	0.703	0.439	6.06e-12
ENSDARG00000110961	zgc:110045	3.69e-16	0.668223	0.368	0.141	1.02e-11
ENSDARG00000055751	fosb	5.07e-17	0.667449	0.716	0.47	1.4e-12
ENSDARG00000062023	fndc3bb	1.77e-16	0.667432	0.256	0.071	4.88e-12
ENSDARG00000104225	ndel1b	3.77e-08	0.667169	0.204	0.086	0.00103991
ENSDARG00000093799	setbp1	1.26e-13	0.666914	0.405	0.193	3.46e-09
ENSDARG00000103800	prkar1b	1.49e-13	0.666914	0.524	0.286	4.1e-09
ENSDARG00000076302	dtx4a	9.49e-15	0.666194	0.233	0.064	2.62e-10
ENSDARG00000086269	ndst2a	2.21e-16	0.664741	0.575	0.315	6.09e-12
ENSDARG00000021443	zfp36l1b	3.98e-18	0.664621	0.683	0.398	1.1e-13
ENSDARG00000079588	castor1	1.08e-13	0.661264	0.372	0.158	2.98e-09
ENSDARG00000112032	CU929418.2	9.19e-15	0.660828	0.321	0.119	2.53e-10
ENSDARG00000063544	pip4k2ab	9.56e-15	0.660407	0.423	0.189	2.64e-10
ENSDARG00000070266	spock3	2.28e-16	0.659061	0.532	0.277	6.29e-12
ENSDARG00000099510	cnn3a	1.12e-16	0.65889	0.587	0.317	3.08e-12
ENSDARG00000051748	ccnd2a	3.44e-07	0.658167	0.213	0.1	0.00949599
ENSDARG00000021163	thrb	2.66e-10	0.657721	0.339	0.165	7.33e-06
ENSDARG00000034434	igf1rb	5.63e-14	0.653489	0.593	0.344	1.55e-09
ENSDARG00000100280	znfx1	4.45e-11	0.648852	0.112	0.015	1.23e-06
ENSDARG00000102829	cobll1b	2.69e-17	0.647674	0.677	0.38	7.41e-13
ENSDARG00000068973	pdlim4	3.35e-09	0.646956	0.145	0.041	9.24e-05
ENSDARG00000041304	trak1a	6.3e-15	0.643047	0.384	0.162	1.74e-10
ENSDARG00000041729	sntb1	4.17e-17	0.641908	0.477	0.21	1.15e-12
ENSDARG00000103606	ndst1b	2.43e-13	0.641044	0.616	0.373	6.7e-09
ENSDARG00000096562	wu:fj29h11	1.13e-07	0.64081	0.164	0.062	0.00312606
ENSDARG00000027744	gadd45ba	2.07e-11	0.639861	0.17	0.045	5.71e-07
ENSDARG00000101869	MAGI3	1.71e-18	0.639784	0.728	0.451	4.7e-14
ENSDARG00000071524	insrb	5.09e-17	0.638673	0.546	0.277	1.4e-12
ENSDARG00000037421	egr1	1.05e-11	0.638496	0.681	0.46	2.89e-07
ENSDARG00000017982	cyp39a1	1.39e-08	0.636191	0.139	0.041	0.000383716
ENSDARG00000023578	lpp	7.94e-14	0.635741	0.348	0.143	2.19e-09
ENSDARG00000062220	plekha7b	2.29e-13	0.634771	0.446	0.22	6.31e-09
ENSDARG00000059347	calml4b	1.87e-16	0.634237	0.528	0.265	5.15e-12
ENSDARG00000061120	slc43a2b	5.04e-13	0.633253	0.393	0.182	1.39e-08
ENSDARG00000068401	yap1	1.51e-16	0.628511	0.523	0.253	4.16e-12
ENSDARG00000042551	mboat2b	3.27e-11	0.626409	0.219	0.076	9.02e-07
ENSDARG00000041065	hspb1	8.18e-08	0.623646	0.106	0.026	0.00225537
ENSDARG00000101135	si:dkey-85k7.7	7.99e-08	0.622807	0.102	0.024	0.00220431
ENSDARG00000009779	mcl1a	9.1e-15	0.621974	0.368	0.145	2.51e-10
ENSDARG00000010276	ptgs2b	1.57e-08	0.621384	0.137	0.04	0.000431643
ENSDARG00000071196	cavin2b	2.75e-09	0.620623	0.184	0.064	7.57e-05
ENSDARG00000054771	ghra	3.68e-14	0.619872	0.303	0.11	1.01e-09
ENSDARG00000011876	ednraa	5.36e-08	0.618539	0.164	0.06	0.00147785
ENSDARG00000045065	vti1a	6.23e-11	0.618189	0.36	0.179	1.72e-06
ENSDARG00000015199	cblb	9.73e-11	0.614482	0.295	0.129	2.68e-06
ENSDARG00000003046	sorbs2a	4.95e-14	0.613835	0.54	0.293	1.36e-09
ENSDARG00000032578	pax2b	1.72e-12	0.613411	0.307	0.124	4.74e-08
ENSDARG00000006514	her6	2.25e-14	0.613033	0.401	0.174	6.19e-10
ENSDARG00000061231	tinagl1	6.11e-14	0.612387	0.384	0.167	1.69e-09
ENSDARG00000102612	slc15a4	3.39e-07	0.611487	0.151	0.057	0.00934517
ENSDARG00000062315	sik2b	2.03e-14	0.609199	0.74	0.516	5.6e-10
ENSDARG00000052094	notch1b	6.91e-11	0.609109	0.309	0.136	1.91e-06
ENSDARG00000006497	rtn1a	8.77e-14	0.608672	0.519	0.277	2.42e-09
ENSDARG00000018441	heg1	4.68e-09	0.608506	0.264	0.12	0.000129086
ENSDARG00000003705	prnprs3	7.43e-11	0.607457	0.188	0.057	2.05e-06
ENSDARG00000011821	plod2	2.63e-11	0.607348	0.139	0.028	7.25e-07
ENSDARG00000102566	fam102aa	7.01e-13	0.606935	0.258	0.088	1.93e-08
ENSDARG00000023933	skila	2.32e-08	0.606644	0.288	0.145	0.000640898
ENSDARG00000055629	dipk2ab	4.88e-12	0.605984	0.254	0.091	1.34e-07
ENSDARG00000016866	fam102ab	1.25e-10	0.603853	0.264	0.107	3.44e-06
ENSDARG00000098308	CR936540.1	5.49e-12	0.602499	0.573	0.339	1.51e-07
ENSDARG00000018693	cdh2	2.25e-13	0.598291	0.681	0.413	6.2e-09
ENSDARG00000016154	zfp36l1a	1.48e-11	0.596961	0.278	0.108	4.08e-07
ENSDARG00000034670	ube2e2	1.1e-08	0.595212	0.215	0.09	0.000302361
ENSDARG00000019881	bsg	5.53e-11	0.591788	0.219	0.077	1.52e-06
ENSDARG00000103181	si:dkey-34d22.1	7.59e-12	0.590012	0.231	0.077	2.09e-07
ENSDARG00000015355	fosl1a	1.75e-14	0.589411	0.624	0.373	4.84e-10
ENSDARG00000094799	plxnb2a	3.05e-10	0.589212	0.245	0.096	8.4e-06
ENSDARG00000078335	amot	1.58e-10	0.587522	0.278	0.117	4.35e-06
ENSDARG00000104693	il6st	1.86e-12	0.586987	0.292	0.114	5.12e-08
ENSDARG00000102453	slc1a2b	1.25e-09	0.586958	0.798	0.654	3.45e-05
ENSDARG00000041607	eif4ebp3l	3.75e-08	0.586678	0.121	0.033	0.00103522
ENSDARG00000078258	CABZ01049847.1	2.04e-15	0.584665	0.284	0.088	5.64e-11
ENSDARG00000036965	rnf24	2.38e-13	0.583647	0.333	0.133	6.56e-09
ENSDARG00000029476	ldlra	8.71e-13	0.583116	0.362	0.162	2.4e-08
ENSDARG00000036090	pard6gb	6.04e-09	0.582724	0.211	0.084	0.00016663
ENSDARG00000086669	edn3b	3.8e-09	0.581578	0.162	0.052	0.000104665
ENSDARG00000062251	fbxl7	6.78e-07	0.581043	0.129	0.045	0.0187066
ENSDARG00000090039	reck	6.93e-11	0.580604	0.329	0.153	1.91e-06
ENSDARG00000005673	f3b	3.14e-09	0.579547	0.229	0.093	8.67e-05
ENSDARG00000099265	slc7a5	1.04e-15	0.579541	0.476	0.225	2.88e-11
ENSDARG00000029439	atp2a2a	1.14e-09	0.577676	0.205	0.076	3.14e-05
ENSDARG00000040623	fosl2	1.67e-10	0.575811	0.358	0.176	4.61e-06
ENSDARG00000045064	ablim1b	1.46e-13	0.573955	0.656	0.408	4.02e-09
ENSDARG00000013117	hiat1a	1.7e-09	0.573627	0.164	0.052	4.68e-05
ENSDARG00000057927	rps6ka3b	4.49e-16	0.571406	0.442	0.194	1.24e-11
ENSDARG00000090183	gapvd1	2.58e-10	0.567573	0.243	0.096	7.11e-06
ENSDARG00000020645	slc7a3a	6.87e-09	0.566752	0.19	0.069	0.000189453
ENSDARG00000099767	fhdc2	1.16e-08	0.565953	0.198	0.077	0.000319741
ENSDARG00000042904	foxo3b	5.61e-11	0.564774	0.552	0.337	1.55e-06
ENSDARG00000075821	plxnb1a	1.1e-07	0.563275	0.27	0.136	0.0030194
ENSDARG00000098204	CU984600.2	5.18e-08	0.562585	0.123	0.034	0.0014281
ENSDARG00000000068	slc9a3r1a	3.89e-07	0.560929	0.211	0.1	0.0107277
ENSDARG00000006044	usta	3.75e-08	0.559118	0.207	0.086	0.00103499
ENSDARG00000089368	hopx	5.53e-09	0.557223	0.174	0.059	0.000152412
ENSDARG00000035308	grb10b	1.91e-15	0.554862	0.689	0.423	5.27e-11
ENSDARG00000061940	htr4	3.04e-08	0.553405	0.258	0.122	0.000837527
ENSDARG00000018898	zfand5a	5.21e-11	0.553226	0.266	0.107	1.44e-06
ENSDARG00000099524	gbe1b	1.61e-06	0.55149	0.141	0.055	0.0444628
ENSDARG00000040674	ctdsp1	4.95e-11	0.549741	0.162	0.041	1.36e-06
ENSDARG00000057737	rxraa	2.74e-10	0.549062	0.472	0.281	7.55e-06
ENSDARG00000088515	st6gal2b	2.01e-10	0.548556	0.254	0.102	5.53e-06
ENSDARG00000101744	elavl1b	2.59e-08	0.546992	0.205	0.084	0.000714548
ENSDARG00000099220	BX571942.1	6.56e-09	0.546169	0.294	0.141	0.000180754
ENSDARG00000071692	prex2	6.52e-16	0.545853	0.838	0.628	1.8e-11
ENSDARG00000101385	f8	1.52e-12	0.544896	0.305	0.122	4.18e-08
ENSDARG00000016084	spsb4a	2.21e-07	0.544031	0.162	0.064	0.00609812
ENSDARG00000079388	agrn	2.18e-16	0.543769	0.658	0.368	6e-12
ENSDARG00000104039	errfi1a	1.76e-11	0.543404	0.27	0.105	4.85e-07
ENSDARG00000069940	ppap2d	1.84e-12	0.543186	0.364	0.164	5.07e-08
ENSDARG00000055075	svila	1.99e-08	0.542429	0.526	0.334	0.000548094
ENSDARG00000058050	smyd3	1.21e-08	0.541363	0.198	0.079	0.000334726
ENSDARG00000036558	col18a1a	8.94e-14	0.540752	0.706	0.458	2.47e-09
ENSDARG00000100494	pbx1a	7.77e-08	0.540278	0.315	0.17	0.00214157
ENSDARG00000039325	pmepa1	6.43e-08	0.53867	0.17	0.064	0.00177254
ENSDARG00000020250	rhoj	9.54e-12	0.537714	0.399	0.196	2.63e-07
ENSDARG00000037476	sorbs3	4.77e-11	0.537519	0.305	0.133	1.31e-06
ENSDARG00000100693	ddr2a	9.42e-09	0.537518	0.104	0.021	0.000259629
ENSDARG00000006314	itgav	2.45e-09	0.537292	0.274	0.124	6.75e-05
ENSDARG00000069185	celsr1a	7.17e-13	0.537167	0.38	0.169	1.98e-08
ENSDARG00000062577	arhgap35a	1.71e-11	0.537004	0.611	0.398	4.72e-07
ENSDARG00000053864	elmsan1b	2.09e-11	0.534598	0.468	0.26	5.77e-07
ENSDARG00000009194	col16a1	5.96e-08	0.530715	0.147	0.048	0.00164206
ENSDARG00000014577	rhpn2	2.56e-14	0.529668	0.317	0.117	7.07e-10
ENSDARG00000062489		1.56e-12	0.529229	0.581	0.339	4.31e-08
ENSDARG00000099465	rnf213a	1.05e-11	0.52869	0.339	0.151	2.91e-07
ENSDARG00000013414	lin7a	1.15e-11	0.528259	0.622	0.387	3.17e-07
ENSDARG00000034871	mid2	1.11e-09	0.527928	0.448	0.253	3.07e-05
ENSDARG00000009505	prelid3b	1.91e-08	0.527683	0.174	0.062	0.000526867
ENSDARG00000098108	dusp2	9.11e-09	0.526834	0.119	0.029	0.000251259
ENSDARG00000103607	wtip	1.45e-08	0.525984	0.207	0.083	0.000399326
ENSDARG00000058699	tmeff2b	1.84e-07	0.522742	0.157	0.059	0.00508499
ENSDARG00000076994	adgra2	4.2e-11	0.520692	0.542	0.325	1.16e-06
ENSDARG00000098312	scarb2a	6.47e-11	0.519127	0.325	0.145	1.78e-06
ENSDARG00000052129	boka	1.99e-12	0.5191	0.172	0.04	5.48e-08
ENSDARG00000021195	st8sia6	1.69e-12	0.518845	0.317	0.127	4.66e-08
ENSDARG00000023724	cdc42se1	2.17e-10	0.517605	0.174	0.052	5.97e-06
ENSDARG00000062329	b4galt3	3.03e-09	0.51559	0.168	0.055	8.36e-05
ENSDARG00000052139	notch3	1.77e-10	0.515214	0.335	0.157	4.88e-06
ENSDARG00000068732	spry4	1.43e-09	0.512033	0.155	0.045	3.95e-05
ENSDARG00000017154	cables2b	4.46e-08	0.509708	0.28	0.141	0.00122839
ENSDARG00000010301	b4galt6	2.06e-08	0.508904	0.159	0.053	0.000567226
ENSDARG00000103638	CR936977.2	2.18e-10	0.506664	0.364	0.177	6e-06
ENSDARG00000017466	ncam2	3.9e-10	0.506572	0.524	0.332	1.07e-05
ENSDARG00000103554	notch1a	4.14e-10	0.505736	0.235	0.09	1.14e-05
ENSDARG00000071213	rgl3a	1.94e-08	0.505257	0.415	0.239	0.000533916
ENSDARG00000097205	ulk2	3.43e-10	0.504739	0.423	0.225	9.45e-06
ENSDARG00000009899	znf385a	1.13e-07	0.50396	0.497	0.322	0.00310203
ENSDARG00000059906	sdc4	6.5e-09	0.50375	0.323	0.162	0.000179116
ENSDARG00000020107	usp2a	2.11e-09	0.502165	0.427	0.241	5.81e-05
ENSDARG00000046107	caskin1	1.4e-11	0.500618	0.536	0.303	3.86e-07
ENSDARG00000032990	plxnb3	1.26e-09	0.499059	0.366	0.189	3.48e-05
ENSDARG00000078733	cnnm2b	1.43e-07	0.497418	0.125	0.038	0.00393633
ENSDARG00000056680	stc2a	7.7e-08	0.497103	0.256	0.126	0.00212259
ENSDARG00000062573	znrf3	4.69e-12	0.496962	0.321	0.134	1.29e-07
ENSDARG00000099351	igfbp1a	1.78e-07	0.496644	0.194	0.081	0.00489881
ENSDARG00000029463	asap1a	7.41e-07	0.494988	0.219	0.107	0.0204333
ENSDARG00000069981	cspg5a	1.33e-14	0.494003	0.818	0.594	3.66e-10
ENSDARG00000022904	skilb	7.46e-09	0.492614	0.249	0.11	0.000205602
ENSDARG00000060415	arhgef28a	2.38e-10	0.492361	0.611	0.396	6.55e-06
ENSDARG00000054754	hs6st1a	1.19e-09	0.49138	0.748	0.559	3.28e-05
ENSDARG00000080020	il13ra1	1.58e-08	0.491199	0.151	0.048	0.000434586
ENSDARG00000097057	fxyd6l	1.54e-09	0.490002	0.172	0.053	4.26e-05
ENSDARG00000027065	slc38a3a	8.96e-09	0.489963	0.681	0.48	0.000246931
ENSDARG00000026028	ankrd44	1.6e-07	0.489032	0.184	0.076	0.00440123
ENSDARG00000016858	smad7	6.57e-12	0.488706	0.321	0.136	1.81e-07
ENSDARG00000061848	col15a1b	5.96e-14	0.48851	0.73	0.494	1.64e-09
ENSDARG00000077749	usp54b	1.89e-11	0.487854	0.716	0.506	5.2e-07
ENSDARG00000078179	fndc3ba	1.21e-10	0.486298	0.395	0.2	3.33e-06
ENSDARG00000060841	pik3c2a	7e-11	0.486239	0.325	0.146	1.93e-06
ENSDARG00000103615	si:dkey-31j3.11	4.13e-10	0.486235	0.258	0.105	1.14e-05
ENSDARG00000017211	plxnb1b	3.57e-13	0.485703	0.442	0.21	9.85e-09
ENSDARG00000021539	ephb2b	1.08e-10	0.485412	0.601	0.375	2.98e-06
ENSDARG00000041750	ccdc92	2.02e-08	0.485219	0.129	0.036	0.000556684
ENSDARG00000061099	nfasca	2.5e-15	0.485197	0.941	0.871	6.88e-11
ENSDARG00000068745	map4l	4.84e-09	0.484912	0.706	0.509	0.000133507
ENSDARG00000052734	hmgcra	2.32e-07	0.484229	0.254	0.126	0.00639631
ENSDARG00000053129	carhsp1	6.4e-10	0.480645	0.164	0.048	1.76e-05
ENSDARG00000059610	gpr146	5.63e-09	0.479254	0.274	0.126	0.0001552
ENSDARG00000001676	gpm6bb	1.22e-10	0.479028	0.697	0.489	3.36e-06
ENSDARG00000062579	kremen1	5.21e-09	0.478052	0.442	0.255	0.000143688
ENSDARG00000033537	p4ha1a	2.41e-07	0.47606	0.159	0.06	0.00665589
ENSDARG00000053262	atp1b4	3.67e-09	0.475699	0.299	0.139	0.000101299
ENSDARG00000063917	mt-nd4	3.88e-07	0.473174	0.292	0.158	0.0107108
ENSDARG00000078561	lrig2	1.01e-06	0.472748	0.18	0.079	0.0279708
ENSDARG00000018025	tbx2a	1.46e-06	0.472611	0.164	0.069	0.0403583
ENSDARG00000079201	tshz2	6.5e-08	0.472019	0.436	0.26	0.00179148
ENSDARG00000060796	slc20a2	1.29e-11	0.471938	0.386	0.186	3.57e-07
ENSDARG00000032103	mapk6	1.37e-11	0.470066	0.417	0.207	3.79e-07
ENSDARG00000030364	angpt1	3.5e-09	0.469877	0.284	0.133	9.65e-05
ENSDARG00000103026	p3h2	5.45e-08	0.467795	0.223	0.098	0.0015027
ENSDARG00000068650	fam214b	2.04e-07	0.467385	0.153	0.055	0.00563818
ENSDARG00000052131	gli3	3.19e-12	0.467346	0.186	0.05	8.79e-08
ENSDARG00000078778	lrch1	5e-10	0.466745	0.284	0.124	1.38e-05
ENSDARG00000015907	dcbld1	1.53e-07	0.46657	0.115	0.033	0.00420666
ENSDARG00000034893	rarab	1.17e-09	0.466044	0.534	0.336	3.23e-05
ENSDARG00000030933	ksr1b	1.48e-11	0.465055	0.387	0.189	4.08e-07
ENSDARG00000043757	ptbp3	1.07e-08	0.46479	0.292	0.141	0.000294542
ENSDARG00000010132	dacha	8.14e-12	0.464014	0.562	0.318	2.25e-07
ENSDARG00000114825	SCARF2	5.99e-08	0.462867	0.166	0.06	0.00165108
ENSDARG00000045486	pawr	1.99e-10	0.462843	0.544	0.32	5.5e-06
ENSDARG00000010207	smad3b	2.86e-07	0.462461	0.239	0.115	0.00788443
ENSDARG00000062933	cmip	1.22e-09	0.461196	0.198	0.071	3.36e-05
ENSDARG00000078523	ddr1	1.05e-10	0.461076	0.186	0.057	2.9e-06
ENSDARG00000074597	lzts2a	1.8e-07	0.460747	0.352	0.203	0.00495502
ENSDARG00000087260	mtss1lb	7.56e-10	0.460655	0.712	0.509	2.09e-05
ENSDARG00000098359	il17rd	6.11e-10	0.460554	0.229	0.088	1.68e-05
ENSDARG00000002026	qkib	5.6e-14	0.460381	0.579	0.32	1.55e-09
ENSDARG00000061242	tuft1a	3.52e-08	0.459293	0.237	0.105	0.000969431
ENSDARG00000104393	npr2	2.32e-07	0.458097	0.137	0.046	0.00638657
ENSDARG00000098405	map3k1	1.82e-07	0.457072	0.135	0.045	0.00501699
ENSDARG00000045979	zgc:153704	3.56e-07	0.45643	0.1	0.026	0.00981314
ENSDARG00000074378	junba	1.34e-11	0.455118	0.374	0.172	3.69e-07
ENSDARG00000002791	atp1a1a.1	8.64e-07	0.454177	0.423	0.267	0.0238238
ENSDARG00000006272	mpp5a	4.84e-09	0.452055	0.38	0.2	0.000133535
ENSDARG00000073753	tacc1	9.17e-11	0.451959	0.346	0.16	2.53e-06
ENSDARG00000068967	zgc:153372	7.08e-07	0.451701	0.19	0.084	0.0195272
ENSDARG00000013784	zgc:77158	4.3e-07	0.451639	0.137	0.048	0.0118637
ENSDARG00000016132	keap1a	5.78e-10	0.450087	0.153	0.041	1.59e-05
ENSDARG00000063390	pvrl2l	3.1e-12	0.45005	0.613	0.36	8.55e-08
ENSDARG00000102180	shroom3	6.41e-17	0.449424	0.458	0.194	1.77e-12
ENSDARG00000105010	lztfl1	2.43e-07	0.449393	0.207	0.091	0.00670336
ENSDARG00000004415	tcf7l2	2.32e-12	0.449331	0.405	0.193	6.4e-08
ENSDARG00000079917	rassf7a	1.47e-09	0.448918	0.2	0.071	4.06e-05
ENSDARG00000035571	abhd17b	2.91e-09	0.448179	0.112	0.022	8.01e-05
ENSDARG00000011533	sema6dl	9.83e-09	0.448169	0.256	0.114	0.000271169
ENSDARG00000029668	crim1	1.4e-08	0.447912	0.417	0.238	0.000384765
ENSDARG00000103937	ndrg4	5.37e-07	0.447729	0.546	0.375	0.0148089
ENSDARG00000005104	limk2	4.04e-07	0.447506	0.155	0.059	0.0111298
ENSDARG00000100607	zbtb38	4.64e-10	0.447173	0.262	0.11	1.28e-05
ENSDARG00000062855	plekhg7	4.31e-15	0.446502	0.855	0.649	1.19e-10
ENSDARG00000016749	slco1c1	6.31e-10	0.446147	0.425	0.227	1.74e-05
ENSDARG00000100057	ppfibp1b	1.31e-10	0.445254	0.327	0.146	3.62e-06
ENSDARG00000104672	CABZ01074397.1	2.06e-11	0.445228	0.339	0.15	5.68e-07
ENSDARG00000077155	si:ch211-157p22.10	1.29e-08	0.443538	0.119	0.029	0.000355524
ENSDARG00000036147	ano5b	2.82e-07	0.442193	0.2	0.086	0.00778762
ENSDARG00000028159	tead1a	4.3e-09	0.442007	0.272	0.122	0.000118662
ENSDARG00000069928	prkceb	1.58e-06	0.440635	0.172	0.076	0.0436023
ENSDARG00000001776	stim2b	4.54e-09	0.439965	0.276	0.126	0.000125255
ENSDARG00000002197	pygl	1.06e-08	0.439755	0.313	0.157	0.00029229
ENSDARG00000037363	dennd2b	2.59e-11	0.439552	0.337	0.148	7.16e-07
ENSDARG00000069113	dbn1	2.35e-10	0.43935	0.536	0.322	6.48e-06
ENSDARG00000028396	fkbp5	1.29e-09	0.437314	0.546	0.343	3.56e-05
ENSDARG00000045036	cdc42ep4b	1.16e-07	0.434659	0.26	0.127	0.00318763
ENSDARG00000019113	mob3a	4.52e-09	0.434554	0.123	0.029	0.000124714
ENSDARG00000033614	rasgef1ba	6.6e-08	0.434493	0.405	0.239	0.00182012
ENSDARG00000115646	CR846082.1	4.88e-08	0.433133	0.415	0.243	0.00134426
ENSDARG00000103435	sorbs1	1.01e-07	0.432706	0.366	0.207	0.00278761
ENSDARG00000016904	bckdk	8.73e-08	0.43139	0.243	0.112	0.00240821
ENSDARG00000018174	gnai2a	8.81e-11	0.430898	0.507	0.284	2.43e-06
ENSDARG00000059939	dab1a	3.29e-07	0.429201	0.515	0.332	0.00906339
ENSDARG00000037815	b4galt5	1.52e-10	0.428376	0.26	0.105	4.18e-06
ENSDARG00000012513	sdcbp2	1.08e-07	0.428135	0.162	0.059	0.00298614
ENSDARG00000042690	s1pr1	3.75e-10	0.427059	0.159	0.043	1.04e-05
ENSDARG00000012244	ube2e3	5.44e-09	0.42593	0.448	0.251	0.000149944
ENSDARG00000044015	gfra2b	2.79e-07	0.425883	0.217	0.1	0.00768144
ENSDARG00000061549	foxo1b	1.72e-06	0.425662	0.115	0.038	0.0474851
ENSDARG00000054864	aplp2	2.2e-11	0.425538	0.773	0.566	6.06e-07
ENSDARG00000061796	rasgrp4	1.06e-10	0.425368	0.364	0.174	2.93e-06
ENSDARG00000032114	slain2	1.52e-07	0.425015	0.104	0.026	0.00417866
ENSDARG00000057016	cdc14ab	3.82e-07	0.422348	0.481	0.31	0.0105211
ENSDARG00000006766	snd1	1.2e-06	0.422293	0.368	0.222	0.0331099
ENSDARG00000037018	gab1	5.49e-10	0.420726	0.297	0.133	1.51e-05
ENSDARG00000098733	pxdn	4.88e-10	0.420192	0.292	0.127	1.34e-05
ENSDARG00000031426	csrnp1a	5.61e-07	0.419737	0.114	0.034	0.0154709
ENSDARG00000063417	erf	1.15e-07	0.417586	0.119	0.034	0.00316117
ENSDARG00000012914	arhgef4	3.66e-09	0.415177	0.75	0.549	0.000101017
ENSDARG00000004074	bach2b	3.79e-07	0.414138	0.346	0.196	0.0104368
ENSDARG00000058128	msna	3.32e-07	0.413857	0.239	0.114	0.00916178
ENSDARG00000094673	rhoab	3.07e-08	0.413722	0.204	0.081	0.000846583
ENSDARG00000078741	FRMD1	1.15e-06	0.412458	0.241	0.12	0.0317454
ENSDARG00000054060	pof1b	2.49e-07	0.412011	0.215	0.098	0.00686461
ENSDARG00000060397	hhip	5.72e-08	0.411854	0.129	0.038	0.00157815
ENSDARG00000001807	tnfrsf21	2.05e-10	0.411745	0.303	0.131	5.66e-06
ENSDARG00000001733	gulp1a	1.05e-08	0.411453	0.722	0.522	0.000290291
ENSDARG00000102445	si:dkey-22o22.2	1.24e-09	0.411071	0.632	0.406	3.41e-05
ENSDARG00000010018	qki2	4.41e-10	0.409496	0.337	0.158	1.22e-05
ENSDARG00000002215	rtca	3.61e-07	0.409229	0.26	0.127	0.00994751
ENSDARG00000060729	trim8b	6.82e-08	0.408834	0.202	0.084	0.00188021
ENSDARG00000044281	erbin	2.87e-10	0.408019	0.577	0.336	7.91e-06
ENSDARG00000099532	ubl3a	2.41e-08	0.407916	0.425	0.243	0.000663974
ENSDARG00000052690	arrdc3a	1.31e-07	0.407906	0.207	0.09	0.00361092
ENSDARG00000102024	chmp6b	1.87e-08	0.407323	0.487	0.289	0.000515707
ENSDARG00000077864	rasgrp3	1.52e-10	0.406515	0.548	0.322	4.2e-06
ENSDARG00000019345	mark3a	1.09e-07	0.406099	0.237	0.108	0.00301354
ENSDARG00000100606	ARHGEF25	6.19e-07	0.404928	0.17	0.071	0.0170592
ENSDARG00000027611	cavin2a	3.02e-08	0.40401	0.264	0.122	0.000833775
ENSDARG00000037196	arid5b	4.98e-09	0.403793	0.534	0.317	0.000137322
ENSDARG00000037655	pls3	3.52e-11	0.403738	0.205	0.064	9.7e-07
ENSDARG00000101584	CU467822.2	3.38e-07	0.402402	0.568	0.386	0.00932024
ENSDARG00000098641	nbeal2	1.65e-06	0.40104	0.135	0.05	0.0453822
ENSDARG00000043658	cxadr	3.3e-08	0.401005	0.149	0.048	0.000909747
ENSDARG00000099844	GNAZ	3.01e-08	0.400852	0.235	0.105	0.000830769
ENSDARG00000039335	st6gal2a	2.32e-09	0.40007	0.401	0.212	6.41e-05
ENSDARG00000058459	plekhg2	4.64e-07	0.399211	0.247	0.12	0.012787
ENSDARG00000034785	dachb	2.98e-07	0.398993	0.245	0.122	0.00822493
ENSDARG00000077726	nocta	1.87e-09	0.397204	0.317	0.151	5.15e-05
ENSDARG00000020284	si:ch211-278j3.3	8.67e-10	0.397112	0.436	0.238	2.39e-05
ENSDARG00000067950	zcchc2	1.54e-06	0.396052	0.159	0.065	0.0425413
ENSDARG00000063416	ptprk	1.5e-09	0.394436	0.753	0.534	4.14e-05
ENSDARG00000039966	prom1a	2.51e-13	0.394337	0.785	0.544	6.91e-09
ENSDARG00000030064	plekha1a	4.55e-07	0.394115	0.143	0.052	0.0125503
ENSDARG00000061039	atp10a	7.11e-10	0.393074	0.229	0.088	1.96e-05
ENSDARG00000018602	rab5aa	5.88e-07	0.391988	0.108	0.031	0.0162116
ENSDARG00000117278	CR854941.2	3e-08	0.390316	0.249	0.114	0.000826103
ENSDARG00000092493	si:dkeyp-44a8.2	8.7e-09	0.387644	0.112	0.024	0.000239852
ENSDARG00000062420	nfia	1.78e-08	0.387588	0.726	0.501	0.000491277
ENSDARG00000061697	ca14	3.51e-07	0.387473	0.268	0.134	0.00967763
ENSDARG00000103025	hmgcs1	2.17e-07	0.386286	0.18	0.072	0.00599552
ENSDARG00000055455	gpm6aa	6.39e-08	0.385648	0.29	0.143	0.00176202
ENSDARG00000043511	prdx6	9.13e-07	0.38517	0.149	0.057	0.0251785
ENSDARG00000018149	slc38a4	7.78e-09	0.384385	0.796	0.645	0.000214648
ENSDARG00000013078	ywhaba	3.06e-08	0.383387	0.135	0.04	0.000844106
ENSDARG00000054087	irs1	6.4e-07	0.381196	0.235	0.117	0.0176601
ENSDARG00000003829	galnt2	2.94e-07	0.380587	0.362	0.208	0.00811617
ENSDARG00000052462	pisd	1.68e-06	0.380414	0.294	0.164	0.0461859
ENSDARG00000012199	gpt2	7.21e-10	0.380174	0.184	0.059	1.99e-05
ENSDARG00000021607	negr1	8.62e-09	0.379931	0.53	0.327	0.00023766
ENSDARG00000055632	smtnl	2.41e-08	0.379562	0.368	0.201	0.0006643
ENSDARG00000053326	gna11b	3.95e-09	0.37926	0.393	0.215	0.000108841
ENSDARG00000090170	rab11fip4a	6.42e-10	0.37925	0.456	0.251	1.77e-05
ENSDARG00000071460	si:ch211-234p6.5	1.03e-08	0.377789	0.276	0.126	0.000285099
ENSDARG00000068152	malt3	7.02e-13	0.375186	0.391	0.174	1.94e-08
ENSDARG00000095906	CR848047.1	3.87e-07	0.374683	0.258	0.127	0.0106741
ENSDARG00000076796	dlg3	1.14e-06	0.374564	0.589	0.417	0.0314405
ENSDARG00000087452	peli3	2.84e-07	0.37381	0.196	0.086	0.00783737
ENSDARG00000044345	cyfip1	3.71e-07	0.372869	0.284	0.148	0.0102227
ENSDARG00000038141	atf4b	3.03e-08	0.3721	0.278	0.131	0.0008341
ENSDARG00000077762	si:rp71-79p20.2	7.9e-09	0.371088	0.37	0.194	0.000217814
ENSDARG00000075437	shc1	8.85e-07	0.370998	0.205	0.096	0.0244128
ENSDARG00000052114	crtc3	3.58e-08	0.370839	0.25	0.115	0.000986043
ENSDARG00000055255	pitpnm3	1.4e-06	0.364675	0.245	0.126	0.0385489
ENSDARG00000074563	gpr37a	4.65e-10	0.361826	0.231	0.086	1.28e-05
ENSDARG00000025826	gna12a	3.07e-08	0.361427	0.262	0.12	0.000845769
ENSDARG00000105368	CR383676.3	3.02e-10	0.36058	0.307	0.139	8.33e-06
ENSDARG00000105045	bmpr1ab	1.17e-06	0.359435	0.141	0.052	0.0321602
ENSDARG00000062055	rnf38	3.09e-07	0.359395	0.217	0.1	0.00852881
ENSDARG00000003779	ctnnd2b	3.68e-09	0.358978	0.528	0.322	0.000101364
ENSDARG00000014727	acox1	1.16e-06	0.35849	0.139	0.052	0.0318682
ENSDARG00000103823	rbms1b	3.95e-10	0.358165	0.254	0.102	1.09e-05
ENSDARG00000021455	strbp	4.98e-08	0.356169	0.393	0.22	0.00137281
ENSDARG00000058038	eml3	9.12e-09	0.35431	0.301	0.141	0.000251449
ENSDARG00000101244	gli1	1.2e-06	0.353096	0.192	0.086	0.0330515
ENSDARG00000019367	tgfb3	1.36e-08	0.352553	0.581	0.373	0.000374402
ENSDARG00000076179	ngef	1.4e-08	0.352302	0.26	0.119	0.000385777
ENSDARG00000026630	mark3b	1.97e-08	0.35205	0.409	0.227	0.000541991
ENSDARG00000011545	arrb2b	5.11e-07	0.349783	0.331	0.182	0.0141
ENSDARG00000006060	crybg1b	1.64e-06	0.347547	0.149	0.059	0.0452289
ENSDARG00000021241	zgc:165604	1.35e-08	0.347199	0.176	0.062	0.000372295
ENSDARG00000012040	rnf19a	1.15e-06	0.345796	0.17	0.071	0.0317012
ENSDARG00000057452	ston2	1.03e-07	0.345562	0.159	0.057	0.00285228
ENSDARG00000040705	glsb	1.56e-06	0.34553	0.182	0.081	0.0431078
ENSDARG00000098753	elmo1	1.99e-09	0.343439	0.575	0.353	5.5e-05
ENSDARG00000027600	pdlim5b	5.45e-07	0.342467	0.168	0.069	0.0150182
ENSDARG00000004771	ankrd10b	4.4e-07	0.342342	0.325	0.177	0.0121381
ENSDARG00000022712	stat3	5.29e-09	0.341366	0.499	0.296	0.000145956
ENSDARG00000105301	sox8a	7.41e-09	0.34128	0.227	0.091	0.00020439
ENSDARG00000102441	ctnna1	9.98e-11	0.341139	0.46	0.244	2.75e-06
ENSDARG00000076466	maml1	1.25e-06	0.338511	0.141	0.053	0.0343783
ENSDARG00000043475	TAGAP	5.34e-13	0.337469	0.507	0.251	1.47e-08
ENSDARG00000104255	arhgap27	1.33e-07	0.336349	0.266	0.129	0.00365517
ENSDARG00000097478	qkia	8.52e-08	0.33611	0.571	0.377	0.00234916
ENSDARG00000109820	NPAS3	6.91e-09	0.335616	0.579	0.363	0.00019047
ENSDARG00000103413	zgc:109949	8.41e-09	0.335515	0.235	0.098	0.000231976
ENSDARG00000099841	prkcab	6.56e-09	0.335242	0.397	0.219	0.000180803
ENSDARG00000103739	bahcc1a	5.28e-07	0.33435	0.526	0.349	0.0145479
ENSDARG00000042518	hipk2	2.3e-07	0.332403	0.738	0.54	0.00633523
ENSDARG00000032324	epb41l5	1.28e-10	0.332386	0.456	0.239	3.53e-06
ENSDARG00000015176	ror1	1.5e-07	0.332355	0.495	0.313	0.00412621
ENSDARG00000000019	ube2h	6.55e-07	0.332092	0.207	0.095	0.0180541
ENSDARG00000032317	tox	1.38e-06	0.332086	0.434	0.269	0.0381561
ENSDARG00000036774	rgs12b	1.4e-06	0.329257	0.317	0.179	0.03862
ENSDARG00000056966	nek7	4.4e-08	0.328974	0.202	0.081	0.00121366
ENSDARG00000059001	pim2	1.63e-06	0.328621	0.104	0.031	0.044953
ENSDARG00000067719	wwtr1	4.47e-07	0.328291	0.188	0.081	0.0123237
ENSDARG00000011163	sema3fa	1.46e-08	0.327562	0.597	0.396	0.000402821
ENSDARG00000070536	creb5b	3.98e-09	0.327191	0.182	0.062	0.000109871
ENSDARG00000059587	CU928117.1	1.1e-06	0.327102	0.346	0.196	0.0302198
ENSDARG00000074184	arhgap32b	9.59e-07	0.326661	0.55	0.38	0.0264324
ENSDARG00000011961	csrp2	1.36e-07	0.325972	0.127	0.038	0.00375247
ENSDARG00000062123	agap1	2.78e-07	0.323935	0.665	0.466	0.00765489
ENSDARG00000026736	il11ra	2.49e-07	0.323285	0.196	0.083	0.00686813
ENSDARG00000078888	iqgap1	1.66e-08	0.32248	0.209	0.083	0.000458376
ENSDARG00000055124	ccnl1a	1.42e-09	0.322391	0.462	0.255	3.93e-05
ENSDARG00000056774	gpr37l1b	1.18e-08	0.321223	0.198	0.074	0.000325659
ENSDARG00000091006	cobl	1.1e-07	0.320701	0.301	0.153	0.00302006
ENSDARG00000068586	CU302253.1	5.63e-09	0.319782	0.374	0.196	0.000155192
ENSDARG00000026801	stau2	3.36e-08	0.318263	0.493	0.289	0.000926762
ENSDARG00000103747	cav1	3.37e-08	0.315787	0.114	0.028	0.000928067
ENSDARG00000094704	bcl2a	9.78e-09	0.315771	0.458	0.262	0.000269636
ENSDARG00000037879	lfng	1.25e-10	0.315455	0.708	0.473	3.45e-06
ENSDARG00000098123	si:dkey-44g17.6	1.78e-08	0.314966	0.145	0.045	0.000490628
ENSDARG00000009930	cadm2a	1.27e-06	0.314014	0.309	0.172	0.0349602
ENSDARG00000113719	CABZ01118575.1	1.93e-08	0.313796	0.282	0.134	0.000532508
ENSDARG00000096853	BX572077.1	1.36e-07	0.311828	0.135	0.043	0.00376234
ENSDARG00000007461	srgap1a	7.16e-07	0.311189	0.313	0.17	0.019752
ENSDARG00000102082	nr3c2	1.15e-06	0.309857	0.732	0.556	0.0317141
ENSDARG00000062575	si:ch211-210g13.5	2.39e-07	0.308917	0.397	0.232	0.00660269
ENSDARG00000031683	fosab	1.29e-06	0.307824	0.783	0.635	0.035697
ENSDARG00000000241	slc40a1	6.02e-08	0.307798	0.117	0.031	0.00166127
ENSDARG00000017446	camk1db	5.28e-07	0.306749	0.299	0.158	0.0145489
ENSDARG00000009018	rhbg	5.74e-07	0.30514	0.184	0.077	0.0158171
ENSDARG00000040009	palld	1.19e-06	0.305059	0.159	0.064	0.0328315
ENSDARG00000074235	CR376783.1	6.19e-07	0.304938	0.233	0.108	0.0170808
ENSDARG00000005232	ccdc85ca	5.01e-09	0.304646	0.656	0.444	0.00013825
ENSDARG00000016676	gnao1a	3.3e-09	0.304166	0.587	0.372	9.1e-05
ENSDARG00000101059	dhx36	1.54e-06	0.304128	0.407	0.248	0.0423354
ENSDARG00000103388	znf609a	1.3e-07	0.304127	0.481	0.289	0.00357374
ENSDARG00000001769	ptpra	4.61e-08	0.303885	0.339	0.174	0.00127102
ENSDARG00000058543	lama5	1.55e-07	0.303821	0.472	0.287	0.0042759
ENSDARG00000052242	aff2	1.43e-06	0.301657	0.544	0.368	0.0394503
ENSDARG00000041483	paqr6	4.99e-07	0.300431	0.217	0.102	0.0137454
ENSDARG00000111612	mapkapk3	8.91e-08	0.29797	0.297	0.15	0.00245713
ENSDARG00000061421	FQ311928.1	3.48e-07	0.297691	0.661	0.461	0.00960709
ENSDARG00000088741	BX322530.1	3.37e-07	0.296183	0.342	0.191	0.00927913
ENSDARG00000032161	srgap2	2.08e-08	0.295537	0.225	0.095	0.00057354
ENSDARG00000012688	eif1	2.42e-07	0.294795	0.239	0.11	0.00667559
ENSDARG00000076742	cyth1a	1.64e-07	0.294573	0.233	0.107	0.00452053
ENSDARG00000031075	cadm1a	8.29e-07	0.293523	0.648	0.46	0.0228573
ENSDARG00000098817	CABZ01055522.1	4.89e-08	0.289389	0.2	0.079	0.00134835
ENSDARG00000054537	nhsl1a	1.56e-06	0.288833	0.348	0.203	0.0430197
ENSDARG00000000568	ell	1.06e-06	0.287823	0.188	0.083	0.0290957
ENSDARG00000087186	si:ch211-232b12.5	1.28e-07	0.286708	0.272	0.133	0.00352057
ENSDARG00000052061	col4a6	2.54e-08	0.284688	0.389	0.213	0.000700615
ENSDARG00000028715	mindy3	8.79e-07	0.281362	0.168	0.069	0.0242351
ENSDARG00000004451	tnfrsfa	1.23e-06	0.281132	0.192	0.084	0.0339179
ENSDARG00000057986	ints8	1.12e-07	0.279874	0.341	0.184	0.00310043
ENSDARG00000060102	kank1a	2.39e-07	0.279377	0.237	0.112	0.00657677
ENSDARG00000062621	satb1b	1.09e-06	0.272705	0.157	0.062	0.029976
ENSDARG00000104676	prkd2	5.95e-10	0.2724	0.258	0.105	1.64e-05
ENSDARG00000079286	bcr	1.23e-06	0.270325	0.305	0.17	0.0338011
ENSDARG00000063899	mt-nd2	6.52e-07	0.269698	0.346	0.193	0.0179802
ENSDARG00000103648	znf536	6.39e-07	0.266819	0.863	0.737	0.0176086
ENSDARG00000060070	adcy7	2.31e-07	0.266515	0.315	0.167	0.00637582
ENSDARG00000004160	reep3b	7.96e-07	0.266053	0.188	0.081	0.0219578
ENSDARG00000105255	zbtb4	2.77e-07	0.2644	0.417	0.246	0.00764265
ENSDARG00000077176	zgc:174888	5.55e-08	0.262543	0.204	0.083	0.0015298
ENSDARG00000000631	ptpn4a	6.05e-09	0.260655	0.256	0.112	0.000166818
ENSDARG00000025428	socs3a	1.98e-10	0.259201	0.391	0.193	5.47e-06
ENSDARG00000101443	relch	5.22e-07	0.258083	0.413	0.244	0.0143841
ENSDARG00000025641	gli2a	1.77e-09	0.256676	0.421	0.215	4.89e-05
ENSDARG00000075673	arhgap21b	1.01e-08	0.255321	0.38	0.2	0.000277848
ENSDARG00000098903	tfe3a	9.12e-07	0.255134	0.18	0.077	0.0251377
ENSDARG00000058284	CT990561.1	4.25e-07	0.251759	0.438	0.262	0.0117263
ENSDARG00000074635	abca1a	4.71e-09	0.251627	0.442	0.255	0.000129782
ENSDARG00000075034	raver2	1.04e-08	0.251207	0.333	0.17	0.000286402
ENSDARG00000010658	insig1	3.49e-08	0.250865	0.114	0.028	0.000961272
ENSDARG00000087646	runx1	1.68e-06	0.250604	0.178	0.077	0.0464039
