## Supplemental Table 3 for "Notch inhibition promotes regeneration and immunosuppression supports cone survival in a zebrafish model of inherited retinal dystrophy"

### Sheet: DEGs_State
Gene.name	Specific.expressed.Branch	avg_log2FC	p_val_adj
actb1	Reactivity-specific	0.82595	2.37e-13
cdh2	Reactivity-specific	0.598291	6.2e-09
ctnnd2b	Reactivity-specific	0.358978	0.000101364
dbn1	Reactivity-specific	0.43935	6.48e-06
f3a	Reactivity-specific	0.915321	8.69e-09
fosl1a	Reactivity-specific	0.589411	4.84e-10
fosl2	Reactivity-specific	0.575811	4.61e-06
gadd45ba	Reactivity-specific	0.639861	5.71e-07
gfap	Reactivity-specific	0.674826	8.55e-06
grb10b	Reactivity-specific	0.554862	5.27e-11
hspb1	Reactivity-specific	0.623646	0.00225537
il6st	Reactivity-specific	0.586987	5.12e-08
ivns1abpa	Reactivity-specific	0.70143	1.17e-09
junba	Reactivity-specific	0.455118	3.69e-07
msna	Reactivity-specific	0.413857	0.00916178
pim1	Reactivity-specific	0.696552	2.42e-09
plekha1a	Reactivity-specific	0.394115	0.0125503
rhoab	Reactivity-specific	0.413722	0.000846583
rtn4a	Reactivity-specific	0.730849	3.91e-10
sdc4	Reactivity-specific	0.50375	0.000179116
sdcbp2	Reactivity-specific	0.428135	0.00298614
si:dkey-34d22.1	Reactivity-specific	0.590012	2.09e-07
snd1	Reactivity-specific	0.422293	0.0331099
tnfrsf21	Reactivity-specific	0.411745	5.66e-06
ube2e2	Reactivity-specific	0.595212	0.000302361
yap1	Reactivity-specific	0.628511	4.16e-12
bsg	Rest.and.reactivity-specific	0.591788	1.52e-06
cav1	Rest.and.reactivity-specific	0.315787	0.000928067
gpm6aa	Rest.and.reactivity-specific	0.385648	0.00176202
igfbp1a	Rest.and.reactivity-specific	0.496644	0.00489881
aplp2	Rest-specific	0.425538	6.06e-07
apoeb	Rest-specific	0.970651	3.53e-14
atp1b4	Rest-specific	0.475699	0.000101299
bckdk	Rest-specific	0.43139	0.00240821
bgnb	Rest-specific	0.873467	5.74e-19
bmp1b	Rest-specific	0.69895	7.76e-09
boka	Rest-specific	0.5191	5.48e-08
btg1	Rest-specific	0.742762	2.35e-14
btg2	Rest-specific	0.933217	1.02e-17
BX465834.1	Rest-specific	0.7737	2.81e-16
ca14	Rest-specific	0.387473	0.00967763
cahz	Rest-specific	0.7126	5.87e-06
ccdc85ca	Rest-specific	0.304646	0.00013825
chl1a	Rest-specific	0.73271	1.16e-14
col15a1b	Rest-specific	0.48851	1.64e-09
CR848047.1	Rest-specific	0.374683	0.0106741
cspg5a	Rest-specific	0.494003	3.66e-10
csrp2	Rest-specific	0.325972	0.00375247
dab2ipa	Rest-specific	0.788443	2.6e-17
dusp2	Rest-specific	0.526834	0.000251259
epas1b	Rest-specific	1.2072	3.87e-36
fosab	Rest-specific	0.307824	0.035697
foxo1a	Rest-specific	0.751556	2.15e-12
furina	Rest-specific	0.814455	3.27e-17
fxyd6l	Rest-specific	0.490002	4.26e-05
glula	Rest-specific	1.02533	5.73e-23
gpm6ab	Rest-specific	0.7324	8.06e-05
gpm6bb	Rest-specific	0.479028	3.36e-06
gpr37a	Rest-specific	0.361826	1.28e-05
gpt2	Rest-specific	0.380174	1.99e-05
gulp1a	Rest-specific	0.411453	0.000290291
her6	Rest-specific	0.613033	6.19e-10
hmgcs1	Rest-specific	0.386286	0.00599552
hopx	Rest-specific	0.557223	0.000152412
hsd11b2	Rest-specific	0.971398	3e-06
insig1	Rest-specific	0.250865	0.000961272
lfng	Rest-specific	0.315455	3.45e-06
lin7a	Rest-specific	0.528259	3.17e-07
map4l	Rest-specific	0.484912	0.000133507
mlc1	Rest-specific	0.718763	7.21e-13
ncam1a	Rest-specific	0.677343	1.68e-23
ndrg4	Rest-specific	0.447729	0.0148089
nfasca	Rest-specific	0.485197	6.88e-11
pik3ip1	Rest-specific	1.00425	2.48e-16
plekhg7	Rest-specific	0.446502	1.19e-10
pnrc2	Rest-specific	0.750884	2.68e-13
ppap2d	Rest-specific	0.543186	5.07e-08
prdx6	Rest-specific	0.38517	0.0251785
prom1a	Rest-specific	0.394337	6.91e-09
ptgs2b	Rest-specific	0.621384	0.000431643
pygl	Rest-specific	0.439755	0.00029229
raraa	Rest-specific	0.748367	2.64e-11
rasgrp3	Rest-specific	0.406515	4.2e-06
rhbg	Rest-specific	0.30514	0.0158171
rhpn2	Rest-specific	0.529668	7.07e-10
rlbp1a	Rest-specific	0.796808	4.34e-17
rnf24	Rest-specific	0.583647	6.56e-09
s1pr1	Rest-specific	0.427059	1.04e-05
sema3fa	Rest-specific	0.327562	0.000402821
si:dkey-85k7.7	Rest-specific	0.622807	0.00220431
slc1a2b	Rest-specific	0.586958	3.45e-05
slc38a3a	Rest-specific	0.489963	0.000246931
slc38a3b	Rest-specific	1.13632	2.77e-26
slc38a4	Rest-specific	0.384385	0.000214648
slc40a1	Rest-specific	0.307798	0.00166127
slc43a2b	Rest-specific	0.633253	1.39e-08
smox	Rest-specific	0.786659	1.22e-07
spock3	Rest-specific	0.659061	6.29e-12
st8sia6	Rest-specific	0.518845	4.66e-08
stc2a	Rest-specific	0.497103	0.00212259
tgfb3	Rest-specific	0.352553	0.000374402
tox	Rest-specific	0.332086	0.0381561
zfp36l1b	Rest-specific	0.664621	1.1e-13
zgc:109949	Rest-specific	0.335515	0.000231976
zgc:153704	Rest-specific	0.45643	0.00981314
zgc:165604	Rest-specific	0.347199	0.000372295
