## Supplemental Table 4 for "Notch inhibition promotes regeneration and immunosuppression supports cone survival in a zebrafish model of inherited retinal dystrophy"

### Sheet: Table S3 (Regulatory DEGs)
Gene.name	Regulator.module	avg_log2FC	p_val_adj
atf4b	M4	0.3721	0.0008341
egr1	M2	0.638496	2.89e-07
epas1b	M3	1.2072	3.87e-36
erf	M8	0.417586	0.00316117
fosab	M3	0.307824	0.035697
fosb	M3	0.667449	1.4e-12
fosl1a	M4	0.589411	4.84e-10
fosl2	M5	0.575811	4.61e-06
foxo1a	M3	0.751556	2.15e-12
foxo3b	M3	0.564774	1.55e-06
gli2a	M10	0.256676	4.89e-05
junba	M3	0.455118	3.69e-07
klf12b	M8	0.896831	4.71e-20
klf13	M8	0.695541	1.18e-07
nfia	M2	0.387588	0.000491277
nfixb	M3	0.696677	2.36e-19
pax2b	M9	0.613411	4.74e-08
pbx1a	M3	0.540278	0.00214157
raraa	M2	0.748367	2.64e-11
sox8a	M8	0.34128	0.00020439
tbx2a	M3	0.472611	0.0403583
tead1a	M9	0.442007	0.000118662
thrb	M3	0.657721	7.33e-06
yap1	M5	0.628511	4.16e-12
zbtb4	M3	0.2644	0.00764265
znf536	M3	0.266819	0.0176086
